# Human Milk Oligosaccharide Utilization in Intestinal Bifidobacteria is Governed by a Global Transcriptional Regulator NagR

**DOI:** 10.1101/2022.04.06.487429

**Authors:** Aleksandr A. Arzamasov, Aruto Nakajima, Mikiyasu Sakanaka, Miriam N. Ojima, Takane Katayama, Dmitry A. Rodionov, Andrei L. Osterman

**Author notes:** Adress correspondence to Aleksandr A. Arzamasov, and Andrei L. Osterman,.

## Abstract

*Bifidobacterium longum* subsp. *infantis* (*B. infantis*) is a prevalent beneficial bacterium that colonizes the human neonatal gut and is uniquely adapted to efficiently use human milk oligosaccharides (HMOs) as a carbon and energy source. Multiple studies have focused on characterizing the elements of HMO utilization machinery in *B. infantis*; however, the regulatory mechanisms governing the expression of these catabolic pathways remain poorly understood. A bioinformatic regulon reconstruction approach used in this study implicated NagR, a transcription factor from the ROK family, as a negative global regulator of genomic loci encoding lacto-*N*-biose/galacto-*N*-biose (LNB/GNB), lacto-*N*-tetraose (LNT), and lacto-*N*-neotetraose (LNnT) utilization pathways in *B. infantis*. This conjecture was corroborated by transcriptome profiling upon *nagR* genetic inactivation and experimental assessment of binding of recombinant NagR to predicted DNA operators. The latter approach also implicated *N*-acetylglucosamine (GlcNAc), a universal intermediate of LNT and LNnT catabolism, and its phosphorylated derivatives as plausible NagR transcriptional effectors. Reconstruction of NagR regulons in various *Bifidobacterium* lineages revealed multiple regulon expansion events, suggesting evolution from a local regulator of GlcNAc catabolism in ancestral bifidobacteria to a global regulator controlling foraging of mixtures of GlcNAc-containing host-derived glycans in mammalian gut-colonizing *B. infantis* and *Bifidobacterium bifidum*.

**Importance:** The predominance of bifidobacteria in the gut of breastfed infants is attributed to the ability of these bacteria to utilize human milk oligosaccharides (HMOs). Thus, individual HMOs such as lacto-*N*-tetraose (LNT) and lacto-*N*-neotetraose (LNnT) are considered promising prebiotics that would stimulate the growth of bifidobacteria and confer multiple health benefits to preterm and malnourished children suffering from impaired (stunted) gut microbiota development. However, the rational selection of HMO-based prebiotics is hampered by the incomplete knowledge of regulatory mechanisms governing HMO utilization in target bifidobacteria. This study describes NagR-mediated transcriptional regulation of LNT and LNnT utilization in *Bifidobacterium longum* subsp. *infantis*. The elucidated regulatory network appears optimally adapted to simultaneous utilization of multiple HMOs, providing a rationale to add HMO mixtures (rather than individual components) into infant formulas. The study also provides insights into the evolutionary trajectories of complex regulatory networks controlling carbohydrate metabolism in bifidobacteria.
