## Supplementary material for "Human Milk Oligosaccharide Utilization in Intestinal Bifidobacteria is Governed by a Global Transcriptional Regulator NagR": Table S2

### Sheet: Mut_Lac_vs_WT_Lac
TABLE S2A. Differentially expressed genes (Padj < 0.01; absolute log2FC > 1) between nagR-KO grown in MRS-CS-Lac vs. WT grown in MRS-CS-Lac
locus_tag	annotation	logFC	AveExpr	t	P.Value	adj.P.Val	B
Blon_0879	Predicted N-acetyl-glucosamine kinase, ROK family (EC 2.7.1.59)	4.71171	8.3791	51.3111	1.0058e-16	2.97465e-14	28.3955
Blon_0881	Glucosamine-6-phosphate deaminase (EC 3.5.99.6)	3.37675	10.88	65.1581	4.19735e-18	2.71062e-15	31.981
Blon_0882	N-acetylglucosamine-6-phosphate deacetylase (EC 3.5.1.25)	3.31274	10.95	33.3724	3.00099e-14	7.10035e-12	23.0771
Blon_2347	Type II ABC HMO transporter I, substrate-binding protein	2.94059	10.0258	69.5955	1.74646e-18	2.06606e-15	32.8005
Blon_2341	Hypothetical protein	2.66544	7.56784	42.3262	1.29372e-15	3.40105e-13	26.2971
Blon_2344	Type II HMO ABC transporter II, substrate-binding protein	2.64382	11.119	58.0973	1.9301e-17	9.13324e-15	30.5366
Blon_2346	Type II HMO ABC transporter, permease protein 1	2.47755	9.82671	51.6648	9.18081e-17	2.97465e-14	28.9793
Blon_2343	Type II HMO ABC transporter, permease protein 1	2.47755	9.82671	51.6648	9.18081e-17	2.97465e-14	28.9793
Blon_2345	Type II HMO ABC transporter, permease protein 2	2.43662	9.59483	32.83	3.72545e-14	7.34535e-12	22.8748
Blon_2342	Type II HMO ABC transporter, permease protein 2	2.43662	9.59483	32.83	3.72545e-14	7.34535e-12	22.8748
Blon_1132	Hypothetical protein	2.26538	-0.685748	4.6847	0.000398263	0.0025911	0.282343
Blon_2352	Predicted HMO ABC transporter, substrate-binding protein	1.6786	7.80705	16.7134	2.46127e-10	2.77303e-08	13.8816
Blon_2183	PTS system, glucose-specific IIABC (EC 2.7.1.69) @ PTS system, fructose-specific IIABC (EC 2.7.1.202)	1.56146	8.56583	15.0329	9.46995e-10	1.01845e-07	12.2102
Blon_1498	Hypothetical protein	1.54218	-0.0348001	4.06089	0.00128123	0.00657567	-0.901538
Blon_2349	N-acetylneuraminate lyase (EC 4.1.3.3)	1.38418	6.56896	10.1978	1.13193e-07	4.69851e-06	7.5088
Blon_2177	LNT, LNB, and GNB ABC transporter, substrate-binding protein	1.37378	8.74292	16.798	2.30747e-10	2.72974e-08	13.8159
Blon_2351	Predicted HMO ABC transporter, substrate-binding protein	1.35859	6.99228	10.9259	4.94478e-08	2.43736e-06	8.30981
Blon_2444	Maltose/maltodextrin ABC transporter, substrate binding periplasmic protein MalE	1.30811	10.6468	25.4719	1.04761e-12	1.65242e-10	19.3119
Blon_1192	Hypothetical protein	1.27575	2.15116	4.83424	0.000302984	0.00211464	0.105762
Blon_0883	LNB and GNB ABC transporter, substrate-binding protein	1.26836	8.41446	12.847	6.78966e-09	5.18204e-07	10.2521
Blon_1198	NA	1.25265	3.96773	11.2043	3.64516e-08	1.87554e-06	9.0516
Blon_1480	ABC transporter, substrate-binding protein	1.23503	6.55472	13.3326	4.27879e-09	3.73336e-07	10.9066
Blon_0139	4-alpha-glucanotransferase (amylomaltase) (EC 2.4.1.25)	1.23195	9.7639	21.8159	7.91502e-12	1.10158e-09	17.1988
Blon_2176	LNT, LNB, and GNB ABC transporter, permease protein 1	1.21242	6.21721	9.13395	4.14402e-07	1.32497e-05	6.38515
Blon_1200	N-formylglutamate deformylase (EC 3.5.1.68)	1.14531	4.83205	9.51177	2.58095e-07	9.11422e-06	6.79954
Blon_1251	Hypothetical protein	1.13474	3.92274	6.49023	1.79363e-05	0.000235763	2.61726
Blon_2442	Maltose/maltodextrin ABC transporter, permease protein MalF	1.11866	7.92225	18.1504	8.54981e-11	1.12383e-08	14.8891
Blon_2350	Predicted HMO ABC transporter, substrate-binding protein	1.10818	7.78575	12.9764	5.99501e-09	4.72807e-07	10.3838
Blon_1831	Putative lysin	1.07134	1.13415	4.60334	0.000462671	0.00290366	-0.291147
Blon_2359	ABC transporter, permease component 2	1.06027	1.91312	4.55587	0.000505152	0.00308835	-0.316547
Blon_1246	Hypothetical protein	1.05351	4.65031	10.6451	6.76879e-08	3.0798e-06	8.30982
Blon_2441	Maltose/maltodextrin ABC transporter, permease protein MalG	1.04858	7.83197	10.8662	5.28352e-08	2.55118e-06	8.09557
Blon_2361	ABC transporter, ATP-binding protein	1.03961	3.95078	8.00745	1.86186e-06	4.15582e-05	4.87675
Blon_0884	LNB and GNB ABC transporter, permease protein 1	1.02842	6.8938	7.88293	2.2179e-06	4.81427e-05	4.38813
Blon_2332	Lactose permease, GPH translocator family	1.02081	9.95188	23.8551	2.46972e-12	3.6521e-10	18.4116
Blon_1199	Hypothetical protein	1.01335	2.35912	5.3665	0.00011722	0.00100486	0.99931
Blon_1244	Hypothetical protein	1.00083	5.18751	6.61729	1.46663e-05	0.000202926	2.55906
Blon_0789	Sucrose specific transcriptional regulator CscR, LacI family	-1.16182	8.17013	-28.264	2.67678e-13	4.87173e-11	20.8402
Blon_0786	ABC-type nitrate/sulfonate/bicarbonate transport system, permease component	-1.81681	6.49555	-27.5313	3.77954e-13	6.38743e-11	20.6457
Blon_0788	Sucrose permease, major facilitator superfamily	-5.84889	7.85019	-64.7295	4.58261e-18	2.71062e-15	31.2075
Blon_0787	Exo-β-2,1/6-fructofuranosidase (GH32)	-6.56452	8.20871	-80.9349	2.34001e-19	5.53646e-16	33.4144

### Sheet: WT_LNnT_vs_WT_Lac
TABLE S2B. Differentially expressed genes (Padj < 0.01; absolute log2FC > 1) between WT grown in MRS-CS-LNnT vs. WT grown in MRS-CS-Lac
locus_tag	annotation	logFC	AveExpr	t	P.Value	adj.P.Val	B
Blon_0879	Predicted N-acetyl-glucosamine kinase, ROK family (EC 2.7.1.59)	4.55779	8.3791	49.4439	1.64555e-16	6.48893e-14	27.8858
Blon_0881	Glucosamine-6-phosphate deaminase (EC 3.5.99.6)	4.04587	10.88	78.5478	3.48654e-19	4.12458e-16	34.2391
Blon_0882	N-acetylglucosamine-6-phosphate deacetylase (EC 3.5.1.25)	4.02507	10.95	40.8223	2.08945e-15	5.49294e-13	25.8363
Blon_2347	Type II HMO ABC transporter I, substrate-binding protein	3.668	10.0258	87.4812	8.30225e-20	1.96431e-16	35.4822
Blon_2344	Type II HMO ABC transporter II, substrate-binding protein	3.25633	11.119	71.9651	1.11836e-18	8.82016e-16	33.2748
Blon_2346	Type II HMO ABC transporter, permease protein 1	3.02365	9.82671	63.4103	6.02699e-18	2.85197e-15	31.6061
Blon_2343	Type II HMO ABC transporter, permease protein 1	3.02365	9.82671	63.4103	6.02699e-18	2.85197e-15	31.6061
Blon_2341	Hypothetical protein	2.9376	7.56784	46.7505	3.46123e-16	1.11945e-13	27.5251
Blon_2349	N-acetylneuraminate lyase (EC 4.1.3.3)	2.90167	6.56896	22.6784	4.77804e-12	5.94992e-10	18.0593
Blon_2351	Predicted HMO ABC transporter, substrate-binding protein	2.89975	6.99228	24.7112	1.55784e-12	2.11285e-10	19.1776
Blon_2345	Type II ABC HMO transporter, permease protein 2	2.88946	9.59483	39.0907	3.70939e-15	7.97856e-13	25.2634
Blon_2342	Type II ABC HMO transporter, permease protein 2	2.88946	9.59483	39.0907	3.70939e-15	7.97856e-13	25.2634
Blon_2352	Predicted HMO ABC transporter, substrate-binding protein	2.80984	7.80705	29.0463	1.86956e-13	3.15956e-11	21.3474
Blon_2350	Predicted HMO ABC transporter, substrate-binding protein	2.63709	7.78575	32.4649	4.31761e-14	8.20471e-12	22.795
Blon_2177	LNT, LNB, and GNB ABC transporter, substrate-binding protein	2.28611	8.74292	28.71	2.17893e-13	3.4369e-11	21.129
Blon_2475	Maltose/maltodextrin transport ATP-binding protein MalK (EC 3.6.3.19)	2.18434	11.601	46.4364	3.78512e-16	1.11945e-13	27.5469
Blon_2348	H1 cluster exo-α-2,3/6-sialidase (GH33)	2.17717	7.02774	32.3588	4.50808e-14	8.20471e-12	22.7749
Blon_0883	LNB and GNB ABC transporter, substrate-binding protein	2.04736	8.41446	21.2788	1.0944e-11	1.12581e-09	17.0595
Blon_2176	LNT, LNB, and GNB ABC transporter, permease protein 1	2.04396	6.21721	16.0419	4.15223e-10	3.27472e-08	13.5957
Blon_2175	LNT, LNB, and GNB ABC transporter, permease protein 2	1.98843	6.45979	17.091	1.84955e-10	1.62076e-08	14.3797
Blon_0884	LNB and GNB ABC transporter, permease protein 1	1.81377	6.8938	14.4074	1.61926e-09	1.09462e-07	12.0114
Blon_2174	1,3-β-galactosyl-N-acetylhexosamine phosphorylase (EC 2.4.1.211)	1.74022	8.11654	16.255	3.50992e-10	2.86361e-08	13.4388
Blon_2173	N-acetylhexosamine 1-kinase (EC 2.7.1.162)	1.47799	6.99574	13.9292	2.47486e-09	1.50142e-07	11.5402
Blon_2172	UTP-hexose-1-phosphate uridylyltransferase (EC 2.7.7.10)	1.47264	7.27158	13.5711	3.42913e-09	2.02833e-07	11.1502
Blon_2064	Transcriptional regulator of galactose metabolism, DeoR family	1.2861	8.21971	22.4624	5.41234e-12	6.4028e-10	17.7374
Blon_1549	Hypothetical protein	1.22194	2.04017	5.07344	0.000196815	0.00257273	0.675886
Blon_0787	Exo-β-2,1/6-fructofuranosidase (GH32)	1.13717	8.20871	26.5743	6.01274e-13	8.89134e-11	19.8679
Blon_0788	Sucrose permease, major facilitator superfamily	1.06209	7.85019	21.3925	1.02116e-11	1.09821e-09	16.892
Blon_2332	Lactose and galactose permease, GPH translocator family	1.05825	9.95188	24.6521	1.60741e-12	2.11285e-10	18.9
Blon_0885	LNB and GNB ABC transporter, permease protein 2	1.04692	7.6662	15.5196	6.32448e-10	4.82701e-08	12.8156
Blon_0419	ABC-type anion transport system, duplicated permease component	-1.03266	7.23523	-15.3244	7.42573e-10	5.32403e-08	12.6169
Blon_0387	Riboflavin synthase eubacterial/eukaryotic (EC 2.5.1.9)	-1.06648	6.54753	-10.5788	7.29696e-08	3.45292e-06	7.90307
Blon_0389	6,7-dimethyl-8-ribityllumazine synthase (EC 2.5.1.78)	-1.09175	7.33585	-20.91	1.37321e-11	1.35375e-09	16.8341
Blon_0388	GTP cyclohydrolase II (EC 3.5.4.25) / 3,4-dihydroxy-2-butanone 4-phosphate synthase (EC 4.1.99.12)	-1.09932	7.84899	-19.8883	2.62814e-11	2.48728e-09	16.0901
Blon_0153	NA	-1.48252	1.24174	-4.24305	0.000906949	0.00794756	-0.608934
Blon_1831	Putative lysin	-5.17634	1.13415	-12.2851	1.1807e-08	5.94367e-07	9.68436
