## Supplementary material for "Human Milk Oligosaccharide Utilization in Intestinal Bifidobacteria is Governed by a Global Transcriptional Regulator NagR": Table S3

### Sheet: regulons_predicted_operators
Table S3. Reconstructed NagR regulons and predicted NagR operators in 25 Bifidobacteriaceae genomes
genome	regulator_id	regulated_gene_id	regulated_operon_ids	gene_names	site	position^	score
NagR motif I
Bifidobacterium actinocoloniiforme DSM 22766	AB656_RS02675	AB656_RS02675	AB656_RS02675	nagR-hex1	ATAGTAAAGATTaTaTACTta	-464	5.17
		AB656_RS06145	AB656_RS06145-AB656_RS06140-AB656_RS06135	nagK-nagB-nagA	ATAGTAtAGATagTTTACTAa	-97	5.16
Bifidobacterium bohemicum DSM 22767 (1)	BBOH_RS02115	BBOH_RS02130	BBOH_RS02130-BBOH_RS02125-BBOH_RS02120-BBOH_RS02115-BBOH_RS02110-BBOH_RS02105-BBOH_RS02100	chbABC-nagR1-hex1-nagK-nagR2	taAGTaAgGAAagTaAACTAa	-157	5.13
Bifidobacterium psychraerophilum LMG 21775	BPSY_RS09670	BPSY_RS09670	BPSY_RS09670-BPSY_RS09665-BPSY_RS09660-BPSY_RS09655	nagR-hex1-nagK-nagB-nagA	taAGTgAgtATTgTTaACTAT	-99	5.32
		BPSY_RS09685	BPSY_RS09685-BPSY_RS09680-BPSY_RS09675	chbABC	ATAGTAAgGAAagTgaACTAa	-190	5.26
Bifidobacterium aquikefiri LMG 28769	BAQU_RS06240	BAQU_RS06240	BAQU_RS06240-BAQU_RS06235-BAQU_RS06230-BAQU_RS06225	nagR-nagK-nagB-nagA	taAGTgAgtATTgTTaACTAT	-153	5.32
Bifidobacterium mongoliense DSM 21395	BMON_RS02190	BMON_RS02190	BMON_RS02190-BMON_RS02185-BMON_RS02180-BMON_RS02175-BMON_RS02170	nagR-hex1-nagK-nagB-nagA	taAGTgAgtATTgTTAACTtT	-129	5.26
		BMON_RS02205	BMON_RS02205-BMON_RS02200-BMON_RS02195	chbABC	ATAGTTAgGAAggcgAACcAa	-164	4.73
Bifidobacterium asteroides PRL2011	BAST_RS00590	BAST_RS00585	BAST_RS00585-BAST_RS00580-BAST_RS00575-BAST_RS00570	manI-nagK-nagB-nagA	AaAGTtcAGtTTCcTaACaAT	-87	5.05
		BAST_RS00590	BAST_RS00590	nagR	ATtGTtAgGAAaCTgaACTtT	-231	5.05
NagR motif II
Bifidobacterium bohemicum DSM 22767 (2)	BBOH_RS02100	BBOH_RS02095	BBOH_RS02095-BBOH_RS02090	nagB-nagA	tTtGTTAgtATagTatACaAT	-109	5.12
Bifidobacterium tsurumiense JCM 13495	BITS_RS02010	BITS_RS00955	BITS_RS00955-BITS_RS00950	nagB-nagA	taAaTTAAcAAaacTAACTAa	-170	4.2
		BITS_RS02000	BITS_RS02000-BITS_RS01995-BITS_RS01990-BITS_RS01985-BITS_RS01980-BITS_RS01975-BITS_RS01970-BITS_RS01965	gltABC-lnpABCD-nagK	ATTGTTAgagAagTTgACAAT	-96	4.8
		BITS_RS02005	BITS_RS02005-BITS_RS02010	BITS_RS02005-nagR	ATTGTcAActTctcTAACAAT	-141	4.8
		BITS_RS02015	BITS_RS02015	engBF	ATTGTaAgTATTgcTgACtca	-313	4.4
		BITS_RS08655	BITS_RS08655-BITS_RS08650	BITS_RS08655-BITS_RS08650	AaTGTTAAgAATgTTgACAAT	-94	5.45
Alloscardovia theropitheci GLDI4/2	EJ419_RS05885	EJ419_RS05875	EJ419_RS05875-EJ419_RS05870-EJ419_RS05865-EJ419_RS05860-EJ419_RS05855-EJ419_RS05850	gltABC-lnpABC	ATTGTTtgtgTTGTTgACAAA	-88	5.01
			EJ419_RS05880-EJ419_RS05885	BITS_RS02005-nagR	TTTGTcAACAAcacaAACAAT	-238	5.01
			EJ419_RS06165	engBF	TTTGTaAgttTaGTaAACttA	-183	4.48
Bifidobacterium choerinum LMG 10510	BCHO_RS06745	BCHO_RS06750		BITS_RS02005-nagR-nagK-nagB-nagA	TTTGTcAACtTTGaTtACttT	-192	4.66
		BCHO_RS06755	BCHO_RS06755-BCHO_RS06760-BCHO_RS06765-BCHO_RS06770-BCHO_RS06775-BCHO_RS06780	gltABC-lnpABC	AaaGTaAtCAAaGTTgACAAA	-142	4.66
Bifidobacterium pseudocatenulatum JCM 1200	BPSE_1661	BPSE_0002	BPSE_0002	bga42A	TTTGTtAGGaTAgTTGACAAA	-39	5.46
		BPSE_1661	BPSE_1661	nagR	TTTGTCAAGTTtCCTTACAtt	-221	5.12
		BPSE_1662	BPSE_1662-BPSE_1663-BPSE_1664-BPSE_1665-BPSE_1666-BPSE_1667-BPSE_1668	gltABC-nagK-hex1-nagB-nagA	aaTGTAAGGaAACTTGACAAA	-95	5.12
Bifidobacterium catenulatum subsp. kashiwanohense JCM 15439	BBKW_1888	BBKW_0505	BBKW_0505	bga42A	TTcGTAAGGgTAgTTGACAAA	-35	4.69
		BBKW_1887	BBKW_1887-BBKW_1886-BBKW_1885-BBKW_1884	nagK-hex1-nagB-nagA	aaTGTAAGGaAACTTGACAAA	-280	5.12
		BBKW_1888	BBKW_1888	nagR	TTTGTCAAGTTtCCTTACAtt	-222	5.12
Bifidobacterium catenulatum subsp. catenulatum BCJG468	BILOF6F16E45_RS02055	BILOF6F16E45_RS00105	BILOF6F16E45_RS00105	bga42A	TTTGTTAGGgAAgCTAACAAA	-29	5.24
		BILOF6F16E45_RS02055	BILOF6F16E45_RS02055	nagR	TTaGTAAtcTTtatTGACAAt	-96	4.85
		BILOF6F16E45_RS03700	BILOF6F16E45_RS03700-BILOF6F16E45_RS03705-BILOF6F16E45_RS03710-BILOF6F16E45_RS03715-BILOF6F16E45_RS03720-BILOF6F16E45_RS03725-BILOF6F16E45_RS03730	gltABC-nagK-hex1-nagB-nagA	aaTGTAAGGaAACtTGACAAA	-95	5.12
Bifidobacterium pullorum subsp. pullorum DSM 20433	OU11_RS07535	OU11_RS07550	OU11_RS07550-OU11_RS07555	nagB-nagA	TaTGacAAggAaGTTAACgAT	-66	4.39
Bifidobacterium bifidum PRL2010	BBPR_0565; BBPR_1053	BBPR_0264	BBPR_0264	engBF	TaaGTaAggtAaGTTAACAAA	-286	4.82
					TTcGTTAAgAgTGTTAtCAtA	-108	4.36
		BBPR_0460	BBPR_0460	lnbX	cTTGTaAAgtcTcTTtACAtA	-69	4.58
		BBPR_0482	BBPR_0482	bbgIII	TTTGTTAAtggcaTTtACAtg	-144	4.50
		BBPR_0565	BBPR_0565	nagR1	TTTGTTAAtgATacTAACtAA	-136	5.07
		BBPR_0566	BBPR_0566-BBPR_0567	nagB-nagA	TTaGTTAgtATcaTTAACAAA	-135	5.07
		BBPR_1018	BBPR_1018	bbhII	TTTGTgcACtATaTTtACAAA	-140	4.52
		BBPR_1052	BBPR_1052-BBPR_1051-BBPR_1050	lnpBCD	TaTGTaActATaaTTAACAAA	-142	5.01
		BBPR_1053	BBPR_1053	nagR2	TTTGTTAAttATagTtACAtA	-168	5.01
		BBPR_1058	BBPR_1058-BBPR_1057-BBPR_1056-BBPR_1055-BBPR_1054	gltABC-lnpA-nagK	ATTGTaAACtTTaTatACAtA	-193	4.99
					AaTGTTAAtgTaGTTgACAtT	-99	5.11
		BBPR_1300	BBPR_1300	agaBb	AaTGccAAtATaGTTtACAtA	-151	4.75
		BBPR_1438	BBPR_1438	lnbB	cTTGcTAAttTTGTTAACAcA	-140	4.40
		BBPR_1503	BBPR_1503	agnB	TTTGTatAtATTGTTAACAAg	-182	4.92
		BBPR_1514	BBPR_1514	BBPR_1514	TTTGTTAAttATaTatACtgA	-151	4.34
Bifidobacterium scardovii JCM 12489	BBSC_1785	BBSC_1648	BBSC_1648	lnpB	aTaGTaAAgATTgTTgtCATA	-115	4.64
		BBSC_1784	BBSC_1784-BBSC_1783	nagB-nagA	TATGTaAtTATTATTAACAAt	-136	5.16
		BBSC_1785	BBSC_1785	nagR	aTTGTTAATAATAaTtACATA	-164	5.16
		BBSC_1788	BBSC_1788-BBSC_1787-BBSC_1786	lnpCD-nagK	TATGcatATATacTTAACAAt	-66	4.58
		BBSC_1792	BBSC_1792-BBSC_1791-BBSC_1790-BBSC_1789	gltABC-lnpA	cATGTTAATAgagTTAACAAA	-236	4.85
					aTTGTTAAggTagTTgACATt	-97	5.26
Bifidobacterium stellenboschense DSM 23968	BSTEL_RS01125	BSTEL_RS01090	BSTEL_RS01090-BSTEL_RS01095-BSTEL_RS01100-BSTEL_RS01105-BSTEL_RS01110-BSTEL_RS01115-BSTEL_RS01120	gltABC-lnpABC-nagK	AaTGTaAAgATagTTgACAAa	-97	5.33
		BSTEL_RS01125	BSTEL_RS01125	nagR	ATTaTTAAgATgcTTtACAta	-176	4.60
		BSTEL_RS04055	BSTEL_RS04055-BSTEL_RS04050	nagB-nagA	AaTGTaAAgAAggTTtgCAtT	-122	4.49
Bifidobacterium magnum LMG 11591	BMAGN_0529	BMAGN_0522	BMAGN_0522-BMAGN_0523-BMAGN_0524-BMAGN_0525-BMAGN_0526-BMAGN_0527-BMAGN_0528	gltABC-lnpABC-nagK	ATTGTaAtTggTATTtACAAa	-186	4.83
					ATTGTaAActATgTTgACAAT	-95	5.59
		BMAGN_0529	BMAGN_0529	nagR	tTTGTTAATgATAcTtACAta	-180	5.19
		BMAGN_0530	BMAGN_0530-BMAGN_0531	nagB-nagA	taTGTaAgTATcATTAACAAa	-142	5.19
Bifidobacterium reuteri DSM 23975	BREU_RS05845	BREU_RS05120	BREU_RS05120-BREU_RS05115-BREU_RS05110-BREU_RS05105	gltABC-lnpD	ATTGTTAgcAAagTTgACAAT	-92	5.52
		BREU_RS05840	BREU_RS05840	nagK	tTTGTTAAgAATgTTgtCAAT	-114	5.32
		BREU_RS05845	BREU_RS05845	nagR	tTTGTTAATgTTAgTtACAAT	-201	5.1
		BREU_RS05850	BREU_RS05850	nagA	ATTGTaAcTAAcATTAACAAa	-190	5.1
		BREU_RS10690	BREU_RS10690-BREU_RS10695	lnpA-nagB	tTTGTTAAcAATATTAACAAc	-49	5.33
Bifidobacterium breve UCC2003	Bbr_1249	Bbr_1248	Bbr_1248-Bbr_1247	nagB-nagA	ATTGTaAgTagtATTAACAAA	-161	5.24
		Bbr_1249	Bbr_1249	nagR	TTTGTTAATactAcTtACAAT	-196	5.24
		Bbr_1250	Bbr_1250	nagK	TTTGTTAAGaTAgTTgtCAAT	-76	5.28
		Bbr_1586	Bbr_1586-Bbr_1585	lnpBD	TaTGTatATaTACTTAACAAA	-67	5.01
		Bbr_1590	Bbr_1590-Bbr_1589-Bbr_1588-Bbr_1587	gltABC-lnpA	TTTGTaAgGagtATTAAtAAA	-182	4.65
					ATTGTTAgTTAggTTgACAAT	-94	5.26
		Bbr_1884	Bbr_1884-Bbr_1883	lnpC-Bbr_1883	ATTGTTAgGgTAATTAACAAT	-38	5.38
Bifidobacterium longum subsp. infantis IN-07	BAD15_RS06120	BAD15_RS05675	BAD15_RS05675-BAD15_RS05670-BAD15_RS05665-BAD15_RS05660	lnpABCD	ATTGTTAgttAaGTTgACAAT	-451	5.47
		BAD15_RS06115	BAD15_RS06115-BAD15_RS06110	nagB-nagA	ATTGTTAtgAAacTTcACtAA	-249	4.45
					ATTGTTAgtATcaTTAACAAA	-167	5.47
		BAD15_RS06120	BAD15_RS06120	nagR	TTTGTTAAtgATacTAACAAT	-191	5.47
					TTaGTgAAgtTTcaTAACAAT	-109	4.45
		BAD15_RS06125	BAD15_RS06125	nagK	TTTGTTAAgATaGTTgtCAAT	-76	5.28
		BAD15_RS11650	BAD15_RS11650	hmoA6	TaTGTTAAggcTGTTgACAgT	-108	4.48
		BAD15_RS11680	BAD15_RS11680	hmoA4	TaTGTTAAgAATGTTgACgAA	-107	4.91
		BAD15_RS11685	BAD15_RS11685-BAD15_RS11690-BAD15_RS11695	hmoA3-nanA2-nanH2	TaTGTTAAgAATGTTgACgAA	-107	4.91
		BAD15_RS11700	BAD15_RS11700-BAD15_RS11705-BAD15_RS11710	hmoABC	TaTGTTAAggAcGTTgACAAA	-105	5.15
		BAD15_RS11755	BAD15_RS11755-BAD15_RS11760	lacS-lacS2	cTTGTatgCtTacTTtACAAA	-66	4.56
Bifidobacterium longum subsp. infantis ATCC 15697	Blon_0880	Blon_0879	Blon_0879	nagK	TTTGTTAAgATaGTTgtCAAT	-77	5.28
		Blon_0880	Blon_0880	nagR	TTTGTTAAtgATacTAACAAT	-190	5.47
					TTgGTgAAgtTTcaTAACAAT	-108	4.31
		Blon_0881	Blon_0881-Blon_0882-Blon_0883-Blon_0884-Blon_0885	nagB-nagA-gltFGH	ATTGTTAtgAAacTTcACcAA	-252	4.31
					ATTGTTAgtATcaTTAACAAA	-170	5.47
		Blon_2177	Blon_2177-Blon_2176-Blon_2175-Blon_2174-Blon_2173-Blon_2172-Blon_2171	gltABC-lnpABCD	ATTGTTAgttggGTTgACAAT	-94	4.96
		Blon_2332	Blon_2332-Blon_2331	lacS-lacS2	cTTGTatgCtTacTTtACAAA	-65	4.56
		Blon_2344	Blon_2344-Blon_2343-Blon_2342	hmoA2B2C2	ATTGTTAggcATGTTgACAAA	-107	5.25
		Blon_2347	Blon_2347-Blon_2346-Blon_2345	hmoABC	TaTGTTAAggAcGTTgACAAA	-104	5.15
		Blon_2350	Blon_2350-Blon_2349-Blon_2348	hmoA3-nanA2-nanH2	TaTGTTAAgAATGTTgACgAA	-106	4.91
		Blon_2351	Blon_2351	hmoA4	TaTGTTAAgAATGTTgACgAA	-106	4.91
		Blon_2352	Blon_2352	hmoA5	TaTGTTAAgAATGTTgACgAA	-106	4.91
		Blon_2354	Blon_2354	hmoA6	TaTGTTAAggcTGTTgACAgT	-107	4.48
Bifidobacterium longum 1897B	B5780_RS00580	B5780_RS09110	B5780_RS09110	lnpD (truncated gltABC-lnpABCD)	ATTGTTAgCTAAGTTggCAAT	-295	5.05
		B5780_RS11655	B5780_RS11655	nagK (truncated)	tTTGTTAAgaTAGTTgtCAAT	-78	5.28
		B5780_RS00580	B5780_RS00580	nagR	tTTGTTAAtgAtacTAACAAT	-189	5.47
		B5780_RS00585	B5780_RS00585-B5780_RS00590	nagB-nagA	ATTGTTAgtaTcaTTAACAAa	-169	5.47
		B5780_RS03215	B5780_RS03215	lacS	cTTGTatgCtTacTTtACAAA	-63	4.56
Bifidobacterium longum subsp. longum NCC2705	BL1342	BL0976	BL0976	lacS	cTTGTatgCtTacTTtACAAA	-64	4.56
		BL1341	BL1341	nagK	TTTGTTAAgATgGTTgtCAAT	-78	5.07
		BL1342	BL1342	nagR	TTTGTTAAtgATacTAACAAT	-189	5.47
		BL1343	BL1343-BL1344	nagB-nagA	ATTGTTAgtATcaTTAACAAA	-169	5.47
		BL1638	BL1638-BL1639-BL1640-BL1641-BL1642-BL1643-BL1644	gltABC-lnpABCD	ATTGTTAgCtAaGTTgACAAT	-95	5.48
Bifidobacterium longum subsp. longum JCM1217	BLLJ_1261	BLLJ_1260	BLLJ_1260-BLLJ_1259	nagB-nagA	ATTGTTAgtATcaTTAACAAA	-167	5.47
		BLLJ_1261	BLLJ_1261	nagR	TTTGTTAAtgATacTAACAAT	-191	5.47
		BLLJ_1262	BLLJ_1262	nagK	TTTGTTAAgATAGTTgtCAAT	-76	5.28
		BLLJ_1505	BLLJ_1505-BLLJ_1506	lnbX-lnbY	TTTGTaAACcTTGTTtACAgA	-329	4.86
		BLLJ_1623	BLLJ_1623-BLLJ_1622-BLLJ_1621-BLLJ_1620	lnpABCD	TaTGcatAtATTGTTtACAAT	-63	4.60
		BLLJ_1626	BLLJ_1626-BLLJ_1625-BLLJ_1624	gltABC	ATTGTTAgCTAAGTTgACAAT	-93	5.48
Bifidobacterium longum subsp. suis JDM301	BLJ_RS06430	BLJ_RS03790	BLJ_RS03790-BLJ_RS03795	lacS-lacS2	cTTGTatgCtTacTTtACAAA	-66	4.56
		BLJ_RS06425	BLJ_RS06425-BLJ_RS06420	nagB-nagA	ATTGTTAgtATcaTTAACAAa	-167	5.47
		BLJ_RS06430	BLJ_RS06430	nagR	tTTGTTAAtgATacTAACAAT	-191	5.47
		BLJ_RS06435	BLJ_RS06435	nagK	tTTGTTAAgATgGTTgtCAAT	-76	5.07
		BLJ_RS08525	BLJ_RS08525-BLJ_RS08520-BLJ_RS08515-BLJ_RS08510-BLJ_RS08505-BLJ_RS08500-BLJ_RS08495	gltABC-lnpABCD	ATTGTTAgCTAAGTTgACAAT	-93	5.48
Legend
^ Position relative to the first codon
Double sites are marked by a thin border
Annotaions
NagR = Transcriptional regulator NagR, ROK family
NagK = Predicted N-acetyl-glucosamine kinase, ROK family (EC 2.7.1.59)
NagB = Glucosamine-6-phosphate deaminase (EC 3.5.99.6)
NagA = N-acetylglucosamine-6-phosphate deacetylase (EC 3.5.1.25)
GltFGH = LNB and GNB ABC transporter (TC 3.A.1.1) (PMID: 21423604)
GltABC = LNT, LNB, and GNB ABC transporter (TC 3.A.1.1); specificity for LNT is species and strain-dependent (PMID: 18332142;21423604)
LnpA = 1,3-β-galactosyl-N-acetylhexosamine phosphorylase (EC 2.4.1.211) (PMID: 15933016)
LnpB = N-acetylhexosamine 1-kinase (EC 2.7.1.162) (PMID: 17720833)
LnpC = UTP-hexose-1-phosphate uridylyltransferase (EC 2.7.7.10) (PMID: 17720833;24014529)
LnpD = UDP-hexose 4-epimerase (EC 5.1.3.2) (PMID: 17720833)
Hex1 = Exo-β-1,3/4/6-N-acetylglucosaminidase (GH20) (PMID: 22579845)
Bga42A = Exo-β-1,3/4/6-galactosidase (GH42) (PMID: 24270321)
ChbABC = Predicted N,N'-diacetylchitobiose ABC transporter (TC 3.A.1.1)
LacS/LacS2 = Lactose permease, GPH translocator family (TC 2.A.2) (PMID: 23199239)
HmoABC = Type II HMO ABC transporter (TC 3.A.1.1) (PMID: 21423604)
HmoA2B2C2 = Type II HMO ABC transporter (TC 3.A.1.1) (PMID: 21423604)
NanA2 = N-acetylneuraminate lyase (EC 4.1.3.3) (PMID: 21423604)
NanH2 = H1 cluster exo-α-2,3/6-sialidase (PMID: 21288901)
HmoA3 = Predicted HMO ABC transporter, substrate-binding protein (TC 3.A.1.1)
HmoA4 = Predicted HMO ABC transporter, substrate-binding protein (TC 3.A.1.1)
HmoA5 = Predicted HMO ABC transporter, substrate-binding protein (TC 3.A.1.1)
HmoA6 = Predicted HMO ABC transporter, substrate-binding protein (TC 3.A.1.1)
LnbX = Lacto-N-biosidase (GH136) (PMID: 23843461;25839135)
LnbB = Lacto-N-biosidase (GH20) (PMID: 18469123;25839135)
EngBF = Endo-α-N-acetylgalactosaminidase (GH101) (PMID: 16141207;18559962)
BbgIII = Exo-β-1,4-galactosidase (GH2) (PMID:20581010)
BbhII = 6-sulfo-β-N-acetylglucosaminidase (GH20) (PMID: 28814130)
AgaBb = Exo-α-1,3-galactosidase (GH110) (PMID: 23089618)
AgnB = Exo-α-N-acetylglucosaminidase (GH89) (PMID:25381911)
ManI = Predicted D-mannose isomerase (EC 5.3.1.7)
